# The microbiome mediates subchondral bone loss and metabolomic changes after acute joint trauma

**DOI:** 10.1101/2020.05.08.084822

**Authors:** Alyssa K. Hahn, Cameron W. Wallace, Hope D. Welhaven, Ellen Brooks, Mark McAlpine, Blaine A. Christiansen, Seth T. Walk, Ronald K. June

## Abstract

**Objective:** To compare the early responses to joint injury in conventional and germ-free mice.

**Design:** Post traumatic osteoarthritis PTOA was induced using a non-invasive anterior cruciate ligament rupture model in 20-week old germ-free (GF) and conventional C57BL/6 mice. Injury was induced in the left knees of n=8 GF and n=10 conventional mice. To examine the effects of injury, n=5 GF and n=9 conventional control mice were used. Mice were euthanized seven days post-injury, followed by synovial fluid recovery for global metabolomic profiling and analysis of epiphyseal trabecular bone by micro-computed tomography (μCT). Global metabolomic profiling assessed metabolic differences in the joint response to injury between GF and conventional mice. Magnitude of trabecular bone volume loss measured using μCT assessed early OA progression in GF and conventional mice.

**Results:** μCT found that GF mice had significantly less trabecular bone loss compared to conventional mice, indicating that the GF status was protective against early OA changes in bone structure. Global metabolomic profiling showed that conventional mice had greater variability in their metabolic response to injury, and a more distinct joint metabolome compared to their corresponding controls. Furthermore, differences in the response to injury in GF compared to conventional mice were linked to mouse metabolic pathways that regulate inflammation associated with the innate immune system.

**Conclusions:** These results suggest that the gut microbiota promote the development of PTOA during the acute phase following joint trauma possibly through the regulation of the innate immune system.
