## Supplemental Table 1 for "The microbiome mediates subchondral bone loss and metabolomic changes after acute joint trauma"

ID	Mouse	Sex	Age (weeks)	Status
AL	Germ-free	F	20	Injured
AR	Germ-free	F	20	Contralateral
BL	Germ-free	M	20	Injured
BR	Germ-free	M	20	Contralateral
CL	Germ-free	F	20	Injured
CR	Germ-free	F	20	Contralateral
DL	Germ-free	M	20	Injured
DR	Germ-free	M	20	Contralateral
EL	Germ-free	F	20	Injured
ER	Germ-free	F	20	Contralateral
FL	Germ-free	F	20	Injured
FR	Germ-free	F	20	Contralateral
GL	Germ-free	F	20	Injured
GR	Germ-free	F	20	Contralateral
HL	Germ-free	F	20	Injured
HR	Germ-free	F	20	Contralateral
IL	Conventional	M	20	Contralateral
IR	Conventional	M	20	Injured
JL	Conventional	M	20	Contralateral
JR	Conventional	M	20	Injured
KL	Conventional	M	20	Contralateral
KR	Conventional	M	20	Injured
LL	Conventional	M	20	Contralateral
LR	Conventional	M	20	Injured
ML	Conventional	M	20	Contralateral
MR	Conventional	M	20	Injured
NL	Conventional	F	20	Contralateral
NR	Conventional	F	20	Injured
OL	Conventional	F	20	Contralateral
OR	Conventional	F	20	Injured
PL	Conventional	F	20	Contralateral
PR	Conventional	F	20	Injured
QL	Conventional	F	20	Contralateral
QR	Conventional	F	20	Injured
RL	Conventional	F	20	Contralateral
RR	Conventional	F	20	Injured
A	Germ-free	M	20	Naïve
B	Germ-free	M	20	Naïve
C	Germ-free	M	20	Naïve
D	Germ-free	M	20	Naïve
E	Germ-free	M	20	Naïve
S	Conventional	F	20	Naïve
T	Conventional	F	20	Naïve
U	Conventional	F	20	Naïve
V	Conventional	F	20	Naïve
W	Conventional	F	20	Naïve
X	Conventional	M	20	Naïve
Y	Conventional	M	20	Naïve
Z	Conventional	M	20	Naïve
AB	Conventional	M	20	Naïve
