## Supplemental Table 3 for "The microbiome mediates subchondral bone loss and metabolomic changes after acute joint trauma"

	Pathway total	Hits.total	Hits.sig	Expected	FET	EASE	Gamma
Valine, leucine and isoleucine degradation	40	16	8	2.6826	0.015961	0.050757	0.012306
Porphyrin and chlorophyll metabolism	30	12	5	2.012	0.121	0.28995	0.020232
Glycerophospholipid metabolism	36	9	4	2.4143	0.13272	0.34406	0.022792
Arachidonic acid metabolism	36	13	5	2.4143	0.16144	0.34938	0.023064
Fatty acid degradation	39	7	3	2.6155	0.2072	0.5062	0.033277
N-Glycan biosynthesis	41	3	2	2.7497	0.1366	0.54515	0.036671
Propanoate metabolism	23	8	3	1.5425	0.27793	0.58416	0.040544
Pantothenate and CoA biosynthesis	19	8	3	1.2742	0.27793	0.58416	0.040544
Steroid biosynthesis	42	5	2	2.8167	0.3306	0.73192	0.061713
Valine, leucine and isoleucine biosynthesis	8	5	2	0.53652	0.3306	0.73192	0.061713
Purine metabolism	66	21	5	4.4263	0.56416	0.75388	0.066193
Tryptophan metabolism	41	11	3	2.7497	0.49138	0.76286	0.068172
Lysine degradation	25	6	2	1.6766	0.42509	0.79441	0.075926
Butanoate metabolism	15	6	2	1.006	0.42509	0.79441	0.075926
Steroid hormone biosynthesis	77	19	4	5.164	0.68231	0.85394	0.095313
Glyoxylate and dicarboxylate metabolism	32	14	3	2.1461	0.67008	0.87149	0.1028
Glycine, serine and threonine metabolism	34	9	2	2.2802	0.65886	0.90767	0.12249
Primary bile acid biosynthesis	46	10	2	3.085	0.71799	0.92939	0.13871
Pyrimidine metabolism	39	11	2	2.6155	0.76835	0.94604	0.15504
Alanine, aspartate and glutamate metabolism	28	11	2	1.8778	0.76835	0.94604	0.15504
Citrate cycle (TCA cycle)	20	12	2	1.3413	0.81078	0.9588	0.17139
Tyrosine metabolism	42	13	2	2.8167	0.8462	0.96856	0.18769
Aminoacyl-tRNA biosynthesis	48	14	2	3.2191	0.87556	0.97603	0.20387
Glycolysis / Gluconeogenesis	26	6	1	1.7437	0.7981	1	1
Fructose and mannose metabolism	18	7	1	1.2072	0.84575	1	1
Fatty acid biosynthesis	47	3	1	3.1521	0.54924	1	1
Synthesis and degradation of ketone bodies	5	2	1	0.33533	0.41169	1	1
Arginine biosynthesis	14	7	1	0.93891	0.84575	1	1
Cysteine and methionine metabolism	33	9	1	2.2131	0.91015	1	1
Histidine metabolism	16	5	1	1.073	0.73593	1	1
D-Glutamine and D-glutamate metabolism	6	2	1	0.40239	0.41169	1	1
Amino sugar and nucleotide sugar metabolism	37	12	1	2.4814	0.96028	1	1
Glycerolipid metabolism	16	3	1	1.073	0.54924	1	1
Ether lipid metabolism	20	2	1	1.3413	0.41169	1	1
alpha-Linolenic acid metabolism	13	2	1	0.87185	0.41169	1	1
Sphingolipid metabolism	21	7	1	1.4084	0.84575	1	1
Pyruvate metabolism	22	10	1	1.4754	0.93151	1	1
Biotin metabolism	10	2	1	0.67065	0.41169	1	1
Lipoic acid metabolism	8	1	1	0.53652	0.23272	1	1
Nitrogen metabolism	6	1	1	0.40239	0.23272	1	1
Biosynthesis of unsaturated fatty acids	36	4	1	2.4143	0.65487	1	1
Phosphatidylinositol signaling system	28	8	1	1.8778	0.88223	1	1
