## Supplemental Table 4 for "The microbiome mediates subchondral bone loss and metabolomic changes after acute joint trauma"

	Pathway total	Hits.total	Hits.sig	Expected	FET	EASE	Gamma
Arachidonic acid metabolism	36	13	13	9.3944	0.27004	0.63627	0.062431
Citrate cycle (TCA cycle)	20	12	12	5.2191	0.2991	0.67354	0.07051
Porphyrin and chlorophyll metabolism	30	12	12	7.8287	0.2991	0.67354	0.07051
Arginine and proline metabolism	38	10	10	9.9163	0.36665	0.74917	0.091788
Pyruvate metabolism	22	10	10	5.741	0.36665	0.74917	0.091788
Glycine, serine and threonine metabolism	34	9	9	8.8725	0.4058	0.78682	0.10585
Cysteine and methionine metabolism	33	9	9	8.6116	0.4058	0.78682	0.10585
Inositol phosphate metabolism	30	9	9	7.8287	0.4058	0.78682	0.10585
Propanoate metabolism	23	8	8	6.002	0.44902	0.82377	0.12302
Pantothenate and CoA biosynthesis	19	8	8	4.9582	0.44902	0.82377	0.12302
Phosphatidylinositol signaling system	28	8	8	7.3068	0.44902	0.82377	0.12302
Galactose metabolism	27	7	7	7.0458	0.49671	0.85945	0.14417
Fatty acid degradation	39	7	7	10.177	0.49671	0.85945	0.14417
Valine, leucine and isoleucine degradation	40	16	15	10.438	0.54278	0.80565	0.11411
Glycolysis / Gluconeogenesis	26	6	6	6.7849	0.54933	0.89319	0.17053
Lysine degradation	25	6	6	6.5239	0.54933	0.89319	0.17053
Butanoate metabolism	15	6	6	3.9143	0.54933	0.89319	0.17053
Steroid biosynthesis	42	5	5	10.96	0.60738	0.92421	0.20398
Valine, leucine and isoleucine biosynthesis	8	5	5	2.0876	0.60738	0.92421	0.20398
Phenylalanine metabolism	12	5	5	3.1315	0.60738	0.92421	0.20398
Glyoxylate and dicarboxylate metabolism	32	14	13	8.3506	0.61192	0.85549	0.14154
Aminoacyl-tRNA biosynthesis	48	14	13	12.526	0.61192	0.85549	0.14154
Tyrosine metabolism	42	13	12	10.96	0.64781	0.87851	0.15809
Pentose phosphate pathway	22	4	4	5.741	0.6714	0.95158	0.24754
beta-Alanine metabolism	21	4	4	5.4801	0.6714	0.95158	0.24754
One carbon pool by folate	9	4	4	2.3486	0.6714	0.95158	0.24754
Pyrimidine metabolism	39	11	10	10.177	0.7212	0.91968	0.1983
Alanine, aspartate and glutamate metabolism	28	11	10	7.3068	0.7212	0.91968	0.1983
Tryptophan metabolism	41	11	10	10.699	0.7212	0.91968	0.1983
Ascorbate and aldarate metabolism	10	3	3	2.6096	0.74198	0.97421	0.30699
Fatty acid biosynthesis	47	3	3	12.265	0.74198	0.97421	0.30699
Taurine and hypotaurine metabolism	8	3	3	2.0876	0.74198	0.97421	0.30699
Starch and sucrose metabolism	15	3	3	3.9143	0.74198	0.97421	0.30699
Glycerolipid metabolism	16	3	3	4.1753	0.74198	0.97421	0.30699
Sulfur metabolism	8	3	3	2.0876	0.74198	0.97421	0.30699
Primary bile acid biosynthesis	46	10	9	12.004	0.75813	0.93744	0.2227
Glycerophospholipid metabolism	36	9	8	9.3944	0.79474	0.95309	0.25059
Synthesis and degradation of ketone bodies	5	2	2	1.3048	0.81979	0.99084	0.39722
Phenylalanine, tyrosine and tryptophan biosynthesis	4	2	2	1.0438	0.81979	0.99084	0.39722
Neomycin, kanamycin and gentamicin biosynthesis	2	2	2	0.52191	0.81979	0.99084	0.39722
Ether lipid metabolism	20	2	2	5.2191	0.81979	0.99084	0.39722
Thiamine metabolism	7	2	2	1.8267	0.81979	0.99084	0.39722
Folate biosynthesis	27	2	2	7.0458	0.81979	0.99084	0.39722
Terpenoid backbone biosynthesis	18	2	2	4.6972	0.81979	0.99084	0.39722
Fructose and mannose metabolism	18	7	6	4.6972	0.86507	0.97755	0.31968
Arginine biosynthesis	14	7	6	3.6534	0.86507	0.97755	0.31968
Sphingolipid metabolism	21	7	6	5.4801	0.86507	0.97755	0.31968
Pentose and glucuronate interconversions	18	1	1	4.6972	0.90553	1	1
Ubiquinone and other terpenoid-quinone biosynthesis	9	1	1	2.3486	0.90553	1	1
Glycosylphosphatidylinositol (GPI)-anchor biosynthesis	14	1	1	3.6534	0.90553	1	1
Linoleic acid metabolism	5	1	1	1.3048	0.90553	1	1
Riboflavin metabolism	4	1	1	1.0438	0.90553	1	1
Vitamin B6 metabolism	9	1	1	2.3486	0.90553	1	1
Steroid hormone biosynthesis	77	19	16	20.094	0.90655	0.97214	0.29988
Histidine metabolism	16	5	4	4.1753	0.92747	0.99263	0.41483
Biosynthesis of unsaturated fatty acids	36	4	3	9.3944	0.95373	0.99684	0.47894
Purine metabolism	66	21	17	17.223	0.96173	0.98969	0.38743
Fatty acid elongation	39	3	2	10.177	0.97539	0.99915	0.56538
N-Glycan biosynthesis	41	3	2	10.699	0.97539	0.99915	0.56538
Amino sugar and nucleotide sugar metabolism	37	12	9	9.6554	0.98051	0.99681	0.47835
Nicotinate and nicotinamide metabolism	15	6	4	3.9143	0.98716	0.99901	0.55574
D-Glutamine and D-glutamate metabolism	6	2	1	1.5657	0.99127	1	1
alpha-Linolenic acid metabolism	13	2	1	3.3924	0.99127	1	1
Biotin metabolism	10	2	1	2.6096	0.99127	1	1
Glutathione metabolism	28	4	2	7.3068	0.99706	0.99992	0.68812
